# The macronuclear genomic landscape within *Tetrahymena thermophila*

**DOI:** 10.1101/2023.10.02.560512

**Authors:** Romain Derelle, Rik Verdonck, Staffan Jacob, Michèle Huet, Ildem Akerman, Hervé Philippe, Delphine Legrand

**Author notes:** equal contribution (Hervé Philippe, Delphine Legrand).

## Abstract

The extent of intraspecific genomic variation is key to understanding species evolutionary history, including recent adaptive shifts. Intraspecific genomic variation remains poorly explored in eukaryotic microorganisms, especially in the nuclear dimorphic ciliates, despite their fundamental role as laboratory model systems and their ecological importance in many ecosystems. We sequenced the macronuclear genome of 22 laboratory strains of the oligohymenophoran *Tetrahymena thermophila*, a model species in both cellular biology and evolutionary ecology. We explored polymorphisms at the junctions of programmed eliminated sequences, and reveal their utility to barcode very closely related cells. As for other species of the genus *Tetrahymena*, we confirm micronuclear centromeres as gene diversification centres in *T. thermophila*, but also reveal a two-speed evolution in these regions. In the rest of the genome, we highlight recent diversification of genes encoding for extracellular proteins and cell adhesion. We discuss all these findings in relation with ciliate’s ecology and cellular characteristics.

**Impact Statement:** This is the first study of population genomics in the ciliate *Tetrahymena thermophila*. This bacterivore species plays an important role in aquatic trophic chains and is widely used as a model in cell and molecular biology, ecology, evolution or toxicology. As all ciliates, it contains a germline micronucleus and a somatic macronucleus. Sequencing of the macronucleus reveals that the centromeric region of the micronucleus are simultaneously a region of new gene diversification, as observed in other *Tetrahymena* species, and a region containing highly conserved genes. The results also confirm that the formation of the macronucleus from the micronucleus is highly imprecise. Interestingly, this process generates a genomic barcode that can discriminate cells derived from a given sexual reproduction event, allowing to study more finely population dynamics/history in nature.

**Data summary:** All data are fully provided in Supplementary Materials. The raw data of the 22 *Tetrahymena* genomes have been deposited in the Sequence Read Archive (https://www-ncbi-nlm-nih-gov.inee.bib.cnrs.fr/bioproject/PRJNA1012331). Accession numbers are listed in Table S1 (available in the online version of this article).
