## Supplementary Material 1 Derelle et al. for "The macronuclear genomic landscape within *Tetrahymena thermophila*"

### Sheet: Feuil1
					Supplementary Material 1: strain information
strain	Raw sequence reads accession number	TSC ID	Collection site (US state)	Cox1 ID in Zufall et al. 2013	Cox1 ID in Doerder 2019	Cox1 match between ours and previous studies	A260 concentration (ng/µL)	A260/A230	A260/A280
D1	SAMN37254927	SD01546	Pennsylvania	NA	NA	NA	1183	2.56	2.29
D2	SAMN37254928	SD01547	Pennsylvania	NA	NA	NA	475.81	2.52	2.22
D3	SAMN37254929	SD01548	Pennsylvania	NA	NA	NA	974.23	2.63	2.3
D4	SAMN37254930	SD01549	Pennsylvania	NA	NA	NA	510.46	2.61	2.19
D5	SAMN37254931	SD01550	Pennsylvania	NA	NA	NA	56.4	2.31	2.01
D6	SAMN37254932	SD01551	Pennsylvania	NA	NA	NA	824.93	2.58	2.21
D7	SAMN37254933	NA	NA	NA	NA	NA	1013.5	2.64	2.27
D8	SAMN37254934	SD01553	Pennsylvania	DQ411879	KY218400	no	168.94	2.16	2.19
D9	SAMN37254935	SD01552	Pennsylvania	DQ411866	KY218395	no	342.43	2.6	2.21
D10	SAMN37254936	SD01557	New-Hampshire	JX406160	KY218412	yes	181.65	2.57	2.14
D11	SAMN37254937	SD01558	New-Hampshire	JX406163	KY218416	yes	1148.22	2.57	2.24
D12	SAMN37254938	SD01556	Pennsylvania	DQ411879	KY218410	no	201.1	2.34	2.15
D13	SAMN37254939	SD01555	Pennsylvania	JX406154	KY218408	no	233.62	2.49	2.2
D14	SAMN37254940	SD01554	Pennsylvania	JX406154	KY218406	no	243.18	2.56	2.19
D15	SAMN37254941	SD01560	New-Hampshire	JX406158	KY218420	no	927.34	2.68	2.3
D16	SAMN37254942	SD01559	New-Hampshire	AF396436	KY218417	yes	726.99	2.62	2.28
D17	SAMN37254943	SD01561	New-Hampshire	JX406164	KY218424	no	998.37	2.63	2.17
D18	SAMN37254944	SD01562	New-Hampshire	JX406162	KY218425	no	400.53	2.74	2.2
D19	SAMN37254945	SD01564	New-Hampshire	JX406163	KY218430	no	997.21	2.2	1.99
D20	SAMN37254946	SD01563	New-Hampshire	JX406157	KY218427	no	69.49	2.08	2
D21	SAMN37254947	SD01565	New-Hampshire	JX406157	KY218433	no	506.95	2.29	2.03
D22	SAMN37254948	SD01566	Vermont	JX406163	KY218436	no	223.46	2.22	2.13
